# First insights into nasal microbiome in wine tasters

**DOI:** 10.1101/2023.03.21.533426

**Authors:** Sofia Duarte-Coimbra, Giovanni Forcina, Lucía Pérez-Pardal, Albano Beja-Pereira

## Abstract

Over the last decades, the study of the microbiome has been receiving increasing attention as a major driver of individual health and wellbeing. The accumulation of knowledge on microbiomes sparked new research lines, from which the association between oral microbiome composition and taste perception is of great interest. Taste plays a paramount role in food and beverage choice as well as emotions. For wine tasters, the smell is also part of the tasting evaluation. However, the nasal microbiome is relatively unexplored. The relation between the microorganisms residing in the nostrils is still poorly known despite their leading role in flavor perception. Therefore, characterizing the composition of nasal microbiomes represents a fundamental prerequisite to elucidate their relationship with taste. To improve our understanding of the relationship between taste and the microorganism inhabiting the nostrils, the nasal microbiome of 5 wine tasters versus 5 non-tasters was analyzed through the sequencing of the V3-V4 region of the *16S rRNA* gene. The taxonomic composition of these nasal microbiomes was characterized, and the comparison of diversity indexes revealed no significant differences. However, the experimental group showed a lower number of identified taxa (171) when compared to the control group (287). Another interesting result was the higher presence of Krebs Cycle pathways in wine tasters, which could indicate the importance of the nostril bacterial community in alcohol oxidation. Regarding smoking habits, smokers presented a lower microbiome diversity. These preliminary results should be confirmed in a larger sample dataset of wine tasters and controls.
