## Supplementary Table 1-2 for "First insights into nasal microbiome in wine tasters"

### Sheet: Suppl Table1
Supplementary Table 1 - Attributes of study participants.Different foods were classified according to their flavor (astringent, bitter, sweet, and sour) in five categories regarding frequency of consumption: Category 1: 0-20%; Category 2: 20-40%; Category 3: 40-60%; Category 4: 60-80%; Category 5: 80-100%)
Sample-id	Teeth Brushing	Frequency to the dentist	Mouthwash use	Bitter taste (Chocolate)	Bitter taste(yogurt)	Bitter taste (Arugula)	Bitter taste (coffee)	Bitter taste (turnip)	Bitter taste (celery)	Bitter taste(Grape fruit)	Bitter taste (Spinach)	Bitter taste (asparagus)	Bitter taste (endives)	Bitter taste (Brussels sprouts)	Sweet taste (Milk Chocolate)	Sweet taste (Baba de Camelo)	Sweet taste (Soft drinks)	Sweet taste (Ice cream)	Sweet taste (Condensed milk)	Sweet taste (Toffee)	Sweet taste (figs)	Sweet taste (grapes)	Sweet taste ( mature banana)	Sour taste (Pineaple)	Sour taste (Passion Fruit)	Sour taste (lime)	Sour taste (Raspberry)	Sour taste (onion)	Astringent taste (apple)	Astringent taste (unripe banana)	Astringent taste (carrot)	Astringent taste (persimmon)	Astringent taste (ginger)	Astringent taste (orange)	Astringent taste (limon)	Tasting liqueur wines	Tasting calm wines	Tasting sparkling wines
123401	Twice a day	At least one time per year	No	Category 4	Category 3	Category 5	Category 5	Category 1	Category 2	Category 1	Category 4	Category 1	Category 1	Category 1	Category 3	Category 2	Category 2	Category 2	Category 3	Category 2	Category 2	Category 4	Category 4	Category 3	Category 2	Category 2	Category 3	Category 4	Category 3	Category 1	Category 4	Category 1	Category 3	Category 5	Category 4
123413	Twice a day	At least one time per year	No	Category 4	Category 3	Category 4	Category 5	Category 2	Category 2	Category 2	Category 4	Category 3	Category 2	Category 2	Category 2	Category 2	Category 2	Category 3	Category 2	Category 2	Category 2	Category 3	Category 3	Category 3	Category 2	Category 3	Category 3	Category 4	Category 4	Category 3	Category 4	Category 3	Category 3	Category 3	Category 3
123418	Twice a day	At least one time per year	No	Category 2	Category 4	Category 2	Category 4	Category 2	Category 1	Category 1	Category 2	Category 2	Category 1	Category 2	Category 1	Category 1	Category 1	Category 2	Category 1	Category 2	Category 2	Category 3	Category 3	Category 3	Category 3	Category 2	Category 3	Category 4	Category 5	Category 3	Category 5	Category 3	Category 1	Category 5	Category 5
123419	More than two times per day	Average less than one time per year	Yes	Category 2	Category 3	Category 3	Category 4	Category 1	Category 1	Category 3	Category 3	Category 3	Category 3	Category 3	Category 1	Category 2	Category 1	Category 3	Category 2	Category 2	Category 3	Category 3	Category 4	Category 4	Category 3	Category 3	Category 3	Category 4	Category 4	Category 4	Category 4	Category 2	Category 2	Category 4	Category 5
123420	Twice a day	Average less than one time per year	Yes	Category 2	Category 3	Category 3	Category 4	Category 1	Category 1	Category 1	Category 3	Category 3	Category 2	Category 2	Category 1	Category 1	Category 2	Category 1	Category 2	Category 1	Category 3	Category 3	Category 3	Category 2	Category 2	Category 2	Category 2	Category 4	Category 5	Category 2	Category 3	Category 1	Category 1	Category 5	Category 5
123441	More than two times per day	2-3 times per year	No	Category 1	Category 2	Category 2	Category 1	Category 2	Category 1	Category 2	Category 4	Category 2	Category 1	Category 2	Category 2	Category 2	Category 2	Category 3	Category 2	Category 2	Category 3	Category 3	Category 2	Category 2	Category 2	Category 2	Category 3	Category 3	Category 5	Category 3	Category 4	Category 3	Category 1	Category 3	Category 2	Monthly	Daily	Daily
123446	Twice a day	At least one time per year	No	Category 2	Category 3	Category 3	Category 3	Category 2	Category 2	Category 1	Category 3	Category 3	Category 1	Category 2	Category 3	Category 3	Category 3	Category 3	Category 2	Category 2	Category 3	Category 2	Category 1	Category 3	Category 2	Category 2	Category 3	Category 4	Category 3	Category 3	Category 4	Category 1	Category 3	Category 3	Category 3	Monthly	Daily	Daily
123447	Once a day	Average less than one time per year	No	Category 3	Category 2	Category 4	Category 2	Category 2	Category 2	Category 1	Category 3	Category 3	Category 2	Category 2	Category 2	Category 2	Category 3	Category 3	Category 2	Category 2	Category 3	Category 4	Category 4	Category 4	Category 2	Category 1	Category 2	Category 4	Category 4	Category 3	Category 3	Category 2	Category 1	Category 4	Category 3	Monthly	Daily	Daily
123471	Twice a day	At least one time per year	Yes	Category 4	Category 1	Category 2	Category 5	Category 3	Category 4	Category 2	Category 4	Category 3	Category 2	Category 2	Category 2	Category 2	Category 1	Category 2	Category 2	Category 3	Category 3	Category 4	Category 4	Category 4	Category 2	Category 2	Category 3	Category 3	Category 3	Category 4	Category 3	Category 3	Category 5	Category 5	Category 5	biweekly	Daily	Weekly
123473	Twice a day	At least one time per year	No	Category 3	Category 1	Category 4	Category 5	Category 3	Category 2	Category 1	Category 4	Category 4	Category 2	Category 1	Category 3	Category 2	Category 2	Category 5	Category 2	Category 2	Category 2	Category 3	Category 3	Category 3	Category 2	Category 3	Category 3	Category 4	Category 3	Category 3	Category 3	Category 2	Category 1	Category 3	Category 3	Monthly	Daily	Weekly

### Sheet: Suppl Table2
Supplementary Table 2 - Table showing the percentage of reads obtained for each taxa (in rows) in each individual (colums). The head column containing the taxa, the key-letters shall be read as k: Kingdom_P:phylum_C:class_O:order_F:family_G:genus_S:Species. For the cases that was only possible to assign up to a certain level , the remain information will be provided as e.g., k_Bacteria_;p__;c__;o…
index	41N	46N	47N	71N	73N	C13N	C14N	C18N	C19N	C1N	C20N
d__Bacteria;p__Proteobacteria;c__Gammaproteobacteria;o__Burkholderiales;f__Oxalobacteraceae;g__Duganella;__	0.0	0.0	0.0	0.0	12.0	0.0	0.0	31.0	0.0	0.0	0.0
d__Bacteria;p__Bacteroidota;c__Bacteroidia;o__Flavobacteriales;f__Weeksellaceae;g__Chryseobacterium;__	19.0	0.0	0.0	0.0	0.0	0.0	0.0	27.0	0.0	0.0	0.0
Unassigned;__;__;__;__;__;__	15283.0	7731.0	14649.0	10104.0	641.0	1077.0	4637.0	800.0	10062.0	14094.0	146.0
d__Bacteria;p__Proteobacteria;c__Gammaproteobacteria;o__Pasteurellales;f__Pasteurellaceae;g__Haemophilus;__	69.0	129.0	96.0	44.0	56.0	94.0	52.0	60.0	53.0	172.0	203.0
d__Bacteria;p__Firmicutes;c__Bacilli;o__Staphylococcales;f__Staphylococcaceae;g__Staphylococcus;__	223.0	5818.0	840.0	303.0	1991.0	0.0	151.0	103.0	1200.0	935.0	646.0
d__Bacteria;p__Actinobacteriota;c__Actinobacteria;o__Bifidobacteriales;f__Bifidobacteriaceae;g__Bifidobacterium;__	0.0	0.0	0.0	0.0	0.0	0.0	0.0	0.0	21.0	0.0	0.0
d__Bacteria;p__Actinobacteriota;c__Actinobacteria;o__Micrococcales;f__Intrasporangiaceae;__;__	50.0	4.0	44.0	0.0	0.0	0.0	0.0	0.0	3.0	45.0	0.0
d__Bacteria;p__Bacteroidota;c__Bacteroidia;o__Bacteroidales;f__Barnesiellaceae;g__Barnesiella;__	0.0	0.0	0.0	0.0	0.0	0.0	0.0	0.0	9.0	0.0	0.0
d__Bacteria;p__Proteobacteria;c__Gammaproteobacteria;o__Burkholderiales;f__Comamonadaceae;g__Pelomonas;__	0.0	0.0	224.0	0.0	144.0	152.0	30.0	106.0	126.0	86.0	121.0
d__Bacteria;p__Campilobacterota;c__Campylobacteria;o__Campylobacterales;f__Campylobacteraceae;g__Campylobacter;s__Campylobacter_ureolyticus	0.0	0.0	0.0	52.0	0.0	0.0	0.0	0.0	0.0	0.0	224.0
d__Bacteria;p__Actinobacteriota;c__Actinobacteria;o__Micrococcales;f__Micrococcaceae;g__Rothia;__	0.0	310.0	87.0	0.0	0.0	120.0	0.0	38.0	170.0	168.0	84.0
d__Bacteria;p__Proteobacteria;c__Alphaproteobacteria;o__Caulobacterales;f__Caulobacteraceae;g__uncultured;__	0.0	285.0	499.0	0.0	494.0	104.0	0.0	139.0	361.0	295.0	419.0
d__Bacteria;p__Actinobacteriota;c__Actinobacteria;o__Micrococcales;f__Micrococcaceae;g__Rothia;s__Rothia_aeria	0.0	28.0	0.0	0.0	0.0	0.0	0.0	0.0	0.0	22.0	50.0
d__Bacteria;p__Firmicutes;c__Bacilli;o__Lactobacillales;f__Streptococcaceae;g__Streptococcus;__	192.0	1047.0	95.0	95.0	155.0	89.0	100.0	109.0	202.0	128.0	481.0
d__Bacteria;p__Proteobacteria;c__Gammaproteobacteria;o__Enterobacterales;__;__;__	20.0	0.0	0.0	0.0	15.0	0.0	0.0	0.0	30.0	0.0	0.0
d__Bacteria;p__Actinobacteriota;c__Actinobacteria;o__Corynebacteriales;f__Corynebacteriaceae;g__Corynebacterium;__	9681.0	17214.0	4648.0	11578.0	1625.0	1332.0	7007.0	340.0	7628.0	3027.0	3312.0
d__Bacteria;p__Actinobacteriota;c__Actinobacteria;o__Corynebacteriales;f__Corynebacteriaceae;g__Lawsonella;__	204.0	116.0	12.0	102.0	731.0	22.0	236.0	2.0	0.0	38.0	247.0
d__Bacteria;p__Bacteroidota;c__Bacteroidia;o__Bacteroidales;f__Porphyromonadaceae;g__Porphyromonas;__	0.0	0.0	66.0	0.0	0.0	53.0	13.0	0.0	22.0	13.0	79.0
d__Bacteria;p__Bacteroidota;c__Bacteroidia;o__Flavobacteriales;f__Weeksellaceae;g__Elizabethkingia;__	0.0	0.0	0.0	0.0	11.0	0.0	0.0	0.0	0.0	0.0	0.0
d__Bacteria;p__Proteobacteria;c__Gammaproteobacteria;o__Pseudomonadales;f__Pseudomonadaceae;g__Pseudomonas;__	57.0	19.0	23.0	0.0	0.0	108.0	13.0	85.0	136.0	131.0	106.0
d__Bacteria;p__Proteobacteria;c__Alphaproteobacteria;o__Acetobacterales;f__Acetobacteraceae;g__Roseomonas;__	0.0	0.0	27.0	0.0	32.0	128.0	8.0	0.0	0.0	0.0	95.0
d__Bacteria;p__Firmicutes;c__Negativicutes;o__Veillonellales-Selenomonadales;f__Veillonellaceae;g__Negativicoccus;__	0.0	0.0	0.0	0.0	0.0	0.0	0.0	0.0	0.0	0.0	55.0
d__Bacteria;p__Proteobacteria;c__Gammaproteobacteria;o__Pseudomonadales;f__Moraxellaceae;g__Acinetobacter;__	0.0	17.0	53.0	0.0	80.0	255.0	0.0	43.0	182.0	220.0	0.0
d__Bacteria;p__Actinobacteriota;c__Actinobacteria;o__Actinomycetales;f__Actinomycetaceae;g__Actinomyces;s__Schaalia_turicensis	41.0	0.0	0.0	0.0	0.0	0.0	0.0	0.0	0.0	0.0	0.0
d__Bacteria;p__Firmicutes;c__Clostridia;o__Peptostreptococcales-Tissierellales;f__Peptostreptococcales-Tissierellales;g__uncultured;s__uncultured_Peptostreptococcus	0.0	0.0	0.0	0.0	0.0	0.0	0.0	0.0	39.0	0.0	0.0
d__Bacteria;p__Firmicutes;c__Negativicutes;o__Acidaminococcales;f__Acidaminococcaceae;g__Phascolarctobacterium;__	0.0	0.0	0.0	0.0	0.0	0.0	0.0	0.0	0.0	47.0	0.0
d__Bacteria;p__Acidobacteriota;c__Blastocatellia;o__Blastocatellales;f__Blastocatellaceae;__;__	0.0	0.0	6.0	0.0	0.0	0.0	0.0	0.0	0.0	0.0	0.0
d__Bacteria;p__Firmicutes;c__Clostridia;o__Oscillospirales;f__Ruminococcaceae;g__Faecalibacterium;__	0.0	22.0	6.0	0.0	52.0	0.0	0.0	0.0	121.0	36.0	0.0
d__Bacteria;p__Firmicutes;c__Clostridia;o__Clostridia_UCG-014;f__Clostridia_UCG-014;g__Clostridia_UCG-014;__	0.0	0.0	0.0	0.0	0.0	0.0	0.0	0.0	7.0	0.0	0.0
d__Bacteria;p__Proteobacteria;c__Alphaproteobacteria;o__Rhodobacterales;f__Rhodobacteraceae;g__Paracoccus;__	0.0	72.0	26.0	0.0	0.0	143.0	0.0	0.0	43.0	22.0	0.0
d__Bacteria;p__Actinobacteriota;c__Actinobacteria;o__Propionibacteriales;f__Propionibacteriaceae;g__Cutibacterium;__	138.0	95.0	109.0	43.0	320.0	126.0	97.0	58.0	1104.0	489.0	623.0
d__Bacteria;p__Actinobacteriota;c__Actinobacteria;o__Micrococcales;f__Micrococcaceae;g__Nesterenkonia;__	0.0	0.0	0.0	0.0	0.0	0.0	0.0	0.0	0.0	0.0	31.0
d__Bacteria;p__Proteobacteria;c__Gammaproteobacteria;o__Salinisphaerales;f__Solimonadaceae;g__Alkanibacter;__	45.0	0.0	0.0	7.0	0.0	0.0	0.0	0.0	0.0	0.0	36.0
d__Bacteria;p__Firmicutes;c__Negativicutes;o__Veillonellales-Selenomonadales;f__Selenomonadaceae;g__Selenomonas;s__Selenomonas_sp.	0.0	0.0	0.0	0.0	0.0	0.0	0.0	0.0	0.0	0.0	3.0
d__Bacteria;p__Proteobacteria;c__Gammaproteobacteria;o__Burkholderiales;f__Neisseriaceae;__;__	0.0	0.0	0.0	0.0	0.0	0.0	0.0	0.0	9.0	0.0	44.0
d__Bacteria;p__Actinobacteriota;c__Actinobacteria;o__Micrococcales;f__Micrococcaceae;g__Glutamicibacter;__	0.0	0.0	0.0	0.0	11.0	0.0	0.0	0.0	0.0	0.0	0.0
d__Bacteria;p__Firmicutes;c__Bacilli;o__Bacillales;f__Marinococcaceae;g__Natribacillus;s__uncultured_bacterium	0.0	0.0	0.0	0.0	0.0	0.0	0.0	28.0	0.0	0.0	0.0
d__Bacteria;p__Proteobacteria;c__Alphaproteobacteria;o__Caulobacterales;f__Caulobacteraceae;g__Brevundimonas;__	0.0	0.0	0.0	0.0	0.0	41.0	0.0	0.0	0.0	0.0	56.0
d__Bacteria;p__Firmicutes;c__Clostridia;o__Peptostreptococcales-Tissierellales;f__Peptostreptococcales-Tissierellales;g__Peptoniphilus;s__Peptoniphilus_urinimassiliensis	0.0	0.0	0.0	31.0	0.0	0.0	0.0	0.0	0.0	0.0	0.0
d__Bacteria;p__Proteobacteria;c__Alphaproteobacteria;o__Rhizobiales;f__Rhizobiaceae;g__Aurantimonas;__	0.0	0.0	0.0	0.0	0.0	70.0	0.0	0.0	0.0	0.0	0.0
d__Bacteria;p__Actinobacteriota;c__Actinobacteria;o__Corynebacteriales;f__Corynebacteriaceae;g__Corynebacterium;s__Corynebacterium_suicordis	57.0	0.0	0.0	0.0	0.0	0.0	0.0	0.0	0.0	0.0	0.0
d__Bacteria;p__Firmicutes;c__Negativicutes;o__Veillonellales-Selenomonadales;f__Veillonellaceae;g__Veillonella;__	118.0	162.0	125.0	0.0	50.0	117.0	61.0	181.0	178.0	271.0	88.0
d__Bacteria;p__Proteobacteria;c__Alphaproteobacteria;o__Sphingomonadales;f__Sphingomonadaceae;g__Sphingomonas;__	0.0	487.0	73.0	0.0	54.0	123.0	8.0	92.0	138.0	1987.0	82.0
d__Bacteria;p__Firmicutes;c__Bacilli;o__Lactobacillales;f__Carnobacteriaceae;g__Dolosigranulum;__	764.0	0.0	0.0	2035.0	1650.0	17210.0	207.0	14048.0	0.0	0.0	13480.0
d__Bacteria;p__Proteobacteria;c__Alphaproteobacteria;o__Acetobacterales;f__Acetobacteraceae;g__Acidiphilium;__	0.0	0.0	14.0	0.0	0.0	281.0	0.0	0.0	0.0	0.0	0.0
d__Bacteria;p__Fusobacteriota;c__Fusobacteriia;o__Fusobacteriales;f__Fusobacteriaceae;g__Fusobacterium;__	64.0	0.0	45.0	23.0	46.0	70.0	0.0	0.0	0.0	22.0	0.0
d__Bacteria;p__Actinobacteriota;c__Actinobacteria;o__Micrococcales;f__Microbacteriaceae;g__Pseudoclavibacter;__	0.0	0.0	0.0	0.0	0.0	0.0	0.0	0.0	45.0	0.0	0.0
d__Bacteria;p__Firmicutes;c__Bacilli;o__Staphylococcales;f__Gemellaceae;g__Gemella;s__uncultured_bacterium	0.0	2.0	0.0	0.0	0.0	0.0	0.0	0.0	23.0	0.0	0.0
d__Bacteria;p__Bacteroidota;c__Bacteroidia;o__Sphingobacteriales;f__Sphingobacteriaceae;g__Pseudosphingobacterium;__	0.0	0.0	0.0	0.0	0.0	55.0	0.0	0.0	0.0	0.0	0.0
d__Bacteria;p__Firmicutes;c__Negativicutes;o__Veillonellales-Selenomonadales;f__Veillonellaceae;g__Dialister;s__Dialister_micraerophilus	0.0	0.0	0.0	0.0	0.0	0.0	0.0	0.0	0.0	0.0	79.0
d__Bacteria;p__Actinobacteriota;c__Actinobacteria;o__Actinomycetales;f__Actinomycetaceae;g__Actinomyces;s__Schaalia_odontolytica	77.0	0.0	0.0	0.0	32.0	0.0	0.0	0.0	26.0	93.0	0.0
d__Bacteria;p__Myxococcota;c__Myxococcia;o__Myxococcales;f__Myxococcaceae;g__Corallococcus;__	0.0	0.0	0.0	0.0	0.0	0.0	0.0	2.0	0.0	0.0	0.0
d__Bacteria;p__Proteobacteria;c__Gammaproteobacteria;o__Burkholderiales;f__Comamonadaceae;g__Limnohabitans;__	42.0	0.0	0.0	0.0	0.0	0.0	0.0	0.0	0.0	0.0	0.0
d__Bacteria;p__Firmicutes;c__Bacilli;o__Lactobacillales;f__Lactobacillaceae;g__Lactobacillus;s__Lactobacillus_iners	0.0	0.0	0.0	0.0	72.0	0.0	0.0	0.0	0.0	49.0	0.0
d__Bacteria;p__Planctomycetota;c__Planctomycetes;o__Gemmatales;f__Gemmataceae;g__Gemmata;__	0.0	0.0	0.0	0.0	0.0	155.0	0.0	0.0	0.0	0.0	0.0
d__Bacteria;p__Cyanobacteria;c__Cyanobacteriia;o__Chloroplast;f__Chloroplast;g__Chloroplast;__	87.0	0.0	58.0	0.0	0.0	180.0	0.0	26.0	80.0	80.0	53.0
d__Bacteria;p__Firmicutes;c__Clostridia;o__Oscillospirales;f__Oscillospiraceae;g__UCG-005;__	0.0	0.0	6.0	0.0	0.0	0.0	0.0	0.0	0.0	0.0	0.0
d__Bacteria;p__Proteobacteria;c__Gammaproteobacteria;o__Burkholderiales;f__Neisseriaceae;g__Neisseria;__	15.0	255.0	63.0	0.0	0.0	132.0	58.0	0.0	88.0	198.0	13.0
d__Bacteria;p__Actinobacteriota;c__Actinobacteria;o__Propionibacteriales;f__Nocardioidaceae;g__Nocardioides;__	70.0	0.0	18.0	0.0	0.0	75.0	0.0	0.0	0.0	0.0	0.0
d__Bacteria;p__Proteobacteria;c__Gammaproteobacteria;o__Oceanospirillales;f__Halomonadaceae;g__Halomonas;__	15.0	0.0	0.0	0.0	0.0	0.0	0.0	0.0	0.0	0.0	0.0
d__Bacteria;p__Actinobacteriota;c__Acidimicrobiia;o__Microtrichales;f__Ilumatobacteraceae;g__uncultured;s__metagenome	0.0	0.0	0.0	0.0	0.0	53.0	0.0	0.0	0.0	0.0	0.0
d__Bacteria;p__Proteobacteria;c__Gammaproteobacteria;o__Enterobacterales;f__Enterobacteriaceae;__;__	54.0	0.0	6.0	6.0	0.0	0.0	75.0	0.0	0.0	12.0	0.0
d__Bacteria;p__Spirochaetota;c__Spirochaetia;o__Spirochaetales;f__Spirochaetaceae;g__Treponema;s__Treponema_denticola	0.0	0.0	0.0	0.0	0.0	0.0	0.0	0.0	7.0	0.0	0.0
d__Bacteria;p__Proteobacteria;c__Alphaproteobacteria;o__Rhizobiales;f__Xanthobacteraceae;__;__	53.0	147.0	0.0	0.0	29.0	131.0	0.0	49.0	67.0	248.0	70.0
d__Bacteria;p__Bacteroidota;c__Bacteroidia;o__Bacteroidales;f__Prevotellaceae;g__Prevotella;s__Prevotella_buccalis	0.0	0.0	0.0	0.0	0.0	0.0	0.0	0.0	0.0	0.0	204.0
d__Bacteria;p__Bacteroidota;c__Bacteroidia;o__Bacteroidales;f__Prevotellaceae;g__Prevotella;s__Prevotella_bivia	0.0	0.0	0.0	0.0	0.0	0.0	0.0	0.0	10.0	0.0	0.0
d__Bacteria;p__Bacteroidota;c__Bacteroidia;o__Flavobacteriales;f__Flavobacteriaceae;g__Galbibacter;__	0.0	0.0	0.0	0.0	0.0	2.0	0.0	0.0	0.0	0.0	0.0
d__Bacteria;p__Bacteroidota;c__Bacteroidia;o__Bacteroidales;f__Prevotellaceae;g__Prevotella;s__Prevotella_timonensis	0.0	0.0	0.0	121.0	0.0	0.0	0.0	0.0	0.0	0.0	0.0
d__Bacteria;p__Firmicutes;c__Bacilli;o__Lactobacillales;f__Lactobacillaceae;g__Lactobacillus;__	0.0	0.0	0.0	0.0	0.0	64.0	0.0	0.0	76.0	38.0	0.0
d__Bacteria;p__Actinobacteriota;c__Actinobacteria;o__Micrococcales;f__Brevibacteriaceae;g__Brevibacterium;__	38.0	0.0	33.0	2.0	13.0	38.0	0.0	45.0	83.0	63.0	60.0
d__Bacteria;p__Proteobacteria;c__Gammaproteobacteria;o__Salinisphaerales;f__Salinisphaeraceae;g__Salinisphaera;s__uncultured_Salinisphaera	0.0	0.0	0.0	0.0	0.0	75.0	0.0	0.0	0.0	0.0	0.0
d__Bacteria;p__Bacteroidota;c__Bacteroidia;o__Flavobacteriales;f__Flavobacteriaceae;g__Capnocytophaga;__	0.0	0.0	0.0	0.0	0.0	2.0	0.0	0.0	0.0	0.0	0.0
d__Bacteria;p__Proteobacteria;c__Gammaproteobacteria;o__Burkholderiales;f__Comamonadaceae;__;__	0.0	0.0	4.0	0.0	0.0	60.0	4.0	0.0	11.0	79.0	31.0
d__Bacteria;p__Firmicutes;c__Clostridia;o__Lachnospirales;f__Lachnospiraceae;g__Howardella;s__Eubacterium_sp.	0.0	0.0	0.0	0.0	0.0	0.0	0.0	0.0	26.0	0.0	0.0
d__Bacteria;p__Firmicutes;c__Clostridia;o__Peptostreptococcales-Tissierellales;f__Peptostreptococcales-Tissierellales;g__Anaerococcus;__	0.0	71.0	85.0	0.0	0.0	0.0	0.0	0.0	18.0	5.0	158.0
d__Bacteria;p__Actinobacteriota;c__Actinobacteria;o__Micrococcales;f__Micrococcaceae;g__Arthrobacter;__	0.0	0.0	0.0	0.0	0.0	49.0	0.0	0.0	0.0	0.0	0.0
d__Bacteria;p__Patescibacteria;c__Saccharimonadia;o__Saccharimonadales;f__Saccharimonadales;g__Saccharimonadales;s__Candidatus_Saccharibacteria	32.0	0.0	0.0	0.0	0.0	0.0	0.0	0.0	0.0	0.0	0.0
d__Bacteria;p__Acidobacteriota;c__Blastocatellia;o__Blastocatellales;f__Blastocatellaceae;g__Blastocatella;__	0.0	0.0	0.0	0.0	0.0	62.0	0.0	0.0	0.0	0.0	0.0
d__Bacteria;p__Actinobacteriota;c__Actinobacteria;o__Propionibacteriales;f__Propionibacteriaceae;g__Cutibacterium;s__Cutibacterium_granulosum	0.0	37.0	58.0	0.0	0.0	0.0	14.0	0.0	0.0	0.0	143.0
d__Bacteria;p__Actinobacteriota;c__Actinobacteria;o__Streptosporangiales;f__Nocardiopsaceae;g__Nocardiopsis;s__Nocardiopsis_salina	0.0	0.0	0.0	0.0	0.0	59.0	0.0	0.0	0.0	0.0	0.0
d__Bacteria;p__Firmicutes;c__Clostridia;o__Peptostreptococcales-Tissierellales;f__Peptostreptococcales-Tissierellales;g__Anaerococcus;s__Anaerococcus_provencensis	0.0	0.0	0.0	0.0	0.0	0.0	0.0	0.0	0.0	0.0	44.0
d__Bacteria;p__Firmicutes;c__Bacilli;o__Bacillales;f__Bacillaceae;g__Bacillus;__	0.0	0.0	0.0	0.0	16.0	0.0	0.0	68.0	0.0	48.0	5.0
d__Bacteria;p__Actinobacteriota;c__Actinobacteria;o__Micrococcales;f__Dermacoccaceae;g__Kytococcus;__	0.0	25.0	0.0	0.0	0.0	0.0	0.0	0.0	22.0	0.0	0.0
d__Bacteria;p__Bacteroidota;c__Bacteroidia;o__Cytophagales;f__Spirosomaceae;g__Dyadobacter;__	0.0	0.0	0.0	0.0	0.0	0.0	0.0	0.0	0.0	0.0	31.0
d__Bacteria;p__Firmicutes;c__Negativicutes;o__Veillonellales-Selenomonadales;f__Veillonellaceae;g__Megasphaera;__	0.0	0.0	0.0	0.0	0.0	0.0	0.0	0.0	0.0	0.0	49.0
d__Bacteria;p__Firmicutes;c__Bacilli;o__Lactobacillales;f__Streptococcaceae;g__Streptococcus;s__Streptococcus_agalactiae	0.0	0.0	0.0	0.0	48.0	0.0	0.0	0.0	0.0	0.0	0.0
d__Bacteria;p__Actinobacteriota;c__Actinobacteria;o__Micrococcales;f__Dermabacteraceae;g__Brachybacterium;__	0.0	0.0	0.0	0.0	27.0	760.0	0.0	0.0	45.0	0.0	800.0
d__Bacteria;p__Bacteroidota;c__Bacteroidia;o__Flavobacteriales;f__Flavobacteriaceae;g__Flavobacterium;__	0.0	0.0	0.0	2.0	0.0	0.0	0.0	21.0	0.0	0.0	0.0
d__Bacteria;p__Firmicutes;c__Bacilli;o__Lactobacillales;__;__;__	0.0	0.0	0.0	0.0	0.0	2.0	7.0	0.0	2.0	0.0	0.0
d__Bacteria;p__Actinobacteriota;c__Coriobacteriia;o__Coriobacteriales;f__Atopobiaceae;g__Olsenella;s__Olsenella_profusa	0.0	0.0	0.0	0.0	0.0	0.0	0.0	0.0	0.0	31.0	0.0
d__Bacteria;p__Actinobacteriota;c__Actinobacteria;o__Corynebacteriales;f__Corynebacteriaceae;g__Corynebacterium;s__Corynebacterium_kroppenstedtii	149.0	74.0	0.0	0.0	0.0	0.0	242.0	0.0	75.0	0.0	41.0
d__Bacteria;p__Proteobacteria;c__Gammaproteobacteria;o__Salinisphaerales;f__Salinisphaeraceae;g__Salinisphaera;__	0.0	0.0	0.0	0.0	0.0	70.0	0.0	0.0	0.0	0.0	0.0
d__Bacteria;p__Bacteroidota;c__Bacteroidia;o__Flavobacteriales;f__Weeksellaceae;g__Bergeyella;s__Cloacibacterium_sp.	0.0	0.0	0.0	0.0	0.0	0.0	0.0	0.0	0.0	0.0	62.0
d__Bacteria;p__Proteobacteria;c__Alphaproteobacteria;o__Caulobacterales;f__Caulobacteraceae;g__Phenylobacterium;__	0.0	0.0	0.0	0.0	0.0	0.0	0.0	16.0	0.0	0.0	0.0
d__Bacteria;p__Actinobacteriota;c__Actinobacteria;o__Frankiales;f__Nakamurellaceae;g__Nakamurella;__	0.0	0.0	0.0	0.0	0.0	70.0	0.0	0.0	0.0	0.0	0.0
d__Bacteria;p__Firmicutes;c__Clostridia;o__Peptostreptococcales-Tissierellales;f__Peptostreptococcales-Tissierellales;g__Finegoldia;s__uncultured_Finegoldia	0.0	0.0	0.0	0.0	0.0	0.0	0.0	0.0	0.0	0.0	2.0
d__Bacteria;p__Firmicutes;c__Bacilli;o__Lactobacillales;f__Aerococcaceae;g__Globicatella;s__Globicatella_sp.	0.0	0.0	0.0	0.0	0.0	14.0	0.0	0.0	0.0	0.0	0.0
d__Bacteria;p__Proteobacteria;c__Gammaproteobacteria;o__Burkholderiales;f__Burkholderiaceae;g__Lautropia;__	24.0	0.0	0.0	0.0	0.0	0.0	0.0	0.0	0.0	0.0	0.0
d__Bacteria;p__Firmicutes;c__Bacilli;o__Bacillales;f__Planococcaceae;__;__	0.0	0.0	12.0	0.0	12.0	0.0	0.0	36.0	0.0	0.0	0.0
d__Bacteria;p__Proteobacteria;c__Gammaproteobacteria;o__Burkholderiales;f__Oxalobacteraceae;g__Janthinobacterium;__	0.0	0.0	0.0	0.0	11.0	127.0	0.0	0.0	67.0	44.0	0.0
d__Bacteria;p__Bacteroidota;c__Bacteroidia;o__Flavobacteriales;f__Weeksellaceae;g__Bergeyella;s__uncultured_bacterium	0.0	0.0	0.0	0.0	0.0	0.0	0.0	2.0	0.0	0.0	0.0
d__Bacteria;p__Actinobacteriota;c__Actinobacteria;o__Micrococcales;f__Microbacteriaceae;g__Microbacterium;__	0.0	0.0	0.0	0.0	0.0	46.0	0.0	0.0	0.0	0.0	0.0
d__Bacteria;p__Firmicutes;c__Clostridia;o__Oscillospirales;f__Butyricicoccaceae;__;__	0.0	0.0	0.0	0.0	0.0	0.0	0.0	0.0	28.0	0.0	0.0
d__Bacteria;p__Firmicutes;c__Bacilli;o__Lactobacillales;f__Carnobacteriaceae;g__Granulicatella;__	0.0	0.0	18.0	0.0	42.0	0.0	0.0	27.0	0.0	56.0	91.0
d__Bacteria;p__Bacteroidota;c__Bacteroidia;o__Flavobacteriales;f__Weeksellaceae;g__Cloacibacterium;__	0.0	0.0	0.0	0.0	0.0	0.0	4.0	0.0	13.0	0.0	0.0
d__Bacteria;p__Bacteroidota;c__Bacteroidia;o__Cytophagales;f__Hymenobacteraceae;g__Hymenobacter;__	0.0	0.0	8.0	0.0	0.0	106.0	0.0	0.0	0.0	0.0	0.0
d__Bacteria;p__Actinobacteriota;c__Actinobacteria;o__Micrococcales;f__Microbacteriaceae;__;__	0.0	0.0	0.0	0.0	49.0	108.0	0.0	0.0	0.0	0.0	52.0
d__Bacteria;p__Proteobacteria;c__Gammaproteobacteria;o__Pseudomonadales;f__Moraxellaceae;g__Acinetobacter;s__Acinetobacter_ursingii	0.0	0.0	0.0	0.0	0.0	0.0	0.0	0.0	0.0	0.0	45.0
d__Bacteria;p__Proteobacteria;c__Alphaproteobacteria;o__Micavibrionales;f__uncultured;g__uncultured;__	0.0	0.0	0.0	0.0	0.0	0.0	0.0	0.0	0.0	57.0	0.0
d__Bacteria;p__Proteobacteria;c__Alphaproteobacteria;o__Rhizobiales;f__Beijerinckiaceae;g__1174-901-12;__	0.0	0.0	9.0	0.0	0.0	0.0	0.0	0.0	0.0	37.0	0.0
d__Bacteria;p__Firmicutes;c__Clostridia;o__Peptostreptococcales-Tissierellales;f__Peptostreptococcales-Tissierellales;g__Anaerococcus;s__Anaerococcus_nagyae	0.0	0.0	0.0	0.0	0.0	0.0	3.0	0.0	0.0	0.0	19.0
d__Bacteria;p__Actinobacteriota;c__Actinobacteria;o__Corynebacteriales;f__Corynebacteriaceae;__;__	66.0	0.0	0.0	62.0	0.0	0.0	0.0	0.0	40.0	0.0	49.0
d__Bacteria;p__Actinobacteriota;c__Thermoleophilia;o__Gaiellales;f__Gaiellaceae;g__Gaiella;__	0.0	12.0	0.0	0.0	0.0	0.0	0.0	0.0	0.0	0.0	0.0
d__Bacteria;p__Firmicutes;c__Clostridia;o__Peptostreptococcales-Tissierellales;f__Peptostreptococcales-Tissierellales;g__Peptoniphilus;__	0.0	76.0	45.0	64.0	0.0	0.0	0.0	0.0	27.0	0.0	730.0
d__Bacteria;p__Bacteroidota;c__Bacteroidia;o__Bacteroidales;f__Prevotellaceae;g__Prevotella;s__Prevotella_melaninogenica	79.0	0.0	84.0	0.0	0.0	64.0	30.0	0.0	52.0	78.0	121.0
d__Bacteria;p__Firmicutes;c__Negativicutes;o__Veillonellales-Selenomonadales;f__Veillonellaceae;g__Dialister;s__Dialister_propionicifaciens	0.0	0.0	0.0	82.0	0.0	0.0	0.0	0.0	0.0	0.0	120.0
d__Bacteria;p__Actinobacteriota;c__Actinobacteria;o__Actinomycetales;f__Actinomycetaceae;g__Actinomyces;s__Actinomyces_oricola	0.0	0.0	0.0	0.0	0.0	0.0	0.0	0.0	34.0	26.0	0.0
d__Bacteria;p__Bacteroidota;c__Bacteroidia;o__Chitinophagales;f__Chitinophagaceae;g__Arachidicoccus;__	0.0	0.0	0.0	0.0	0.0	46.0	0.0	0.0	0.0	0.0	0.0
d__Bacteria;p__Firmicutes;c__Clostridia;o__Clostridia_vadinBB60_group;f__Clostridia_vadinBB60_group;g__Clostridia_vadinBB60_group;s__Clostridiales_bacterium	0.0	0.0	0.0	0.0	0.0	0.0	0.0	0.0	0.0	27.0	0.0
d__Bacteria;p__Bacteroidota;c__Bacteroidia;o__Bacteroidales;f__Porphyromonadaceae;g__Porphyromonas;s__Porphyromonas_pasteri	0.0	0.0	0.0	0.0	0.0	0.0	0.0	0.0	0.0	19.0	0.0
d__Bacteria;p__Actinobacteriota;c__Actinobacteria;o__Streptomycetales;f__Streptomycetaceae;g__Streptomyces;__	0.0	0.0	0.0	0.0	0.0	139.0	0.0	0.0	0.0	0.0	0.0
d__Bacteria;p__Firmicutes;c__Clostridia;o__Oscillospirales;f__Oscillospiraceae;g__UCG-002;s__uncultured_bacterium	0.0	0.0	0.0	0.0	19.0	0.0	0.0	0.0	0.0	0.0	0.0
d__Bacteria;p__Actinobacteriota;c__Actinobacteria;o__Corynebacteriales;f__Corynebacteriaceae;g__Corynebacterium;s__Corynebacterium_glaucum	0.0	0.0	0.0	0.0	0.0	0.0	0.0	0.0	35.0	0.0	0.0
d__Bacteria;p__Proteobacteria;c__Alphaproteobacteria;o__Rhodobacterales;f__Rhodobacteraceae;__;__	0.0	0.0	0.0	0.0	0.0	0.0	0.0	0.0	17.0	0.0	0.0
d__Bacteria;p__Firmicutes;c__Bacilli;o__Exiguobacterales;f__Exiguobacteraceae;g__Exiguobacterium;__	0.0	0.0	9.0	0.0	0.0	0.0	0.0	0.0	0.0	0.0	0.0
d__Bacteria;p__Bacteroidota;c__Bacteroidia;o__Bacteroidales;f__Prevotellaceae;g__Prevotella;s__Prevotella_shahii	0.0	0.0	0.0	0.0	4.0	0.0	0.0	0.0	0.0	0.0	0.0
d__Bacteria;p__Firmicutes;c__Bacilli;__;__;__;__	0.0	0.0	0.0	0.0	0.0	0.0	0.0	0.0	27.0	37.0	0.0
d__Bacteria;p__Bacteroidota;c__Bacteroidia;o__Bacteroidales;f__Prevotellaceae;g__Prevotella;s__Prevotella_nigrescens	0.0	0.0	0.0	0.0	0.0	0.0	0.0	0.0	4.0	0.0	0.0
d__Bacteria;p__Actinobacteriota;c__Actinobacteria;o__Corynebacteriales;f__Corynebacteriaceae;g__Corynebacterium;s__uncultured_bacterium	0.0	0.0	0.0	0.0	0.0	2.0	2.0	0.0	0.0	0.0	0.0
d__Bacteria;p__Firmicutes;c__Clostridia;o__Oscillospirales;f__Oscillospiraceae;g__NK4A214_group;__	0.0	0.0	0.0	0.0	0.0	0.0	0.0	0.0	11.0	0.0	0.0
d__Bacteria;p__Proteobacteria;c__Gammaproteobacteria;o__Burkholderiales;f__Comamonadaceae;g__Alicycliphilus;s__Melaminivora_alkalimesophila	0.0	0.0	0.0	0.0	0.0	0.0	0.0	0.0	0.0	0.0	30.0
d__Bacteria;p__Actinobacteriota;c__Actinobacteria;o__Corynebacteriales;f__Corynebacteriaceae;g__Corynebacterium;s__Corynebacterium_propinquum	0.0	0.0	0.0	95.0	330.0	3331.0	175.0	4110.0	0.0	0.0	1392.0
d__Bacteria;p__Firmicutes;c__Clostridia;o__Peptostreptococcales-Tissierellales;f__Peptostreptococcales-Tissierellales;g__Anaerococcus;s__Anaerococcus_octavius	0.0	118.0	97.0	16.0	0.0	0.0	91.0	0.0	114.0	63.0	167.0
d__Bacteria;p__Proteobacteria;c__Gammaproteobacteria;o__Xanthomonadales;f__Xanthomonadaceae;__;__	0.0	0.0	0.0	0.0	13.0	0.0	0.0	0.0	0.0	0.0	0.0
d__Bacteria;p__Myxococcota;c__Myxococcia;o__Myxococcales;f__Myxococcaceae;__;__	0.0	0.0	0.0	0.0	0.0	0.0	0.0	0.0	12.0	0.0	0.0
d__Bacteria;p__Actinobacteriota;c__Actinobacteria;o__Micrococcales;f__Intrasporangiaceae;g__Ornithinicoccus;s__uncultured_bacterium	0.0	0.0	12.0	0.0	0.0	0.0	0.0	0.0	0.0	0.0	0.0
d__Bacteria;p__Actinobacteriota;c__Actinobacteria;o__Micrococcales;f__Micrococcaceae;g__Micrococcus;__	56.0	29.0	0.0	0.0	35.0	0.0	26.0	0.0	81.0	57.0	0.0
d__Bacteria;p__Proteobacteria;c__Gammaproteobacteria;o__Oceanospirillales;f__Halomonadaceae;g__Salinicola;__	0.0	0.0	0.0	0.0	0.0	63.0	0.0	0.0	0.0	0.0	0.0
d__Bacteria;p__Proteobacteria;c__Gammaproteobacteria;o__Burkholderiales;f__Neisseriaceae;g__uncultured;__	0.0	61.0	0.0	0.0	0.0	0.0	0.0	63.0	0.0	0.0	0.0
d__Bacteria;p__Proteobacteria;c__Alphaproteobacteria;o__Rhodobacterales;f__Rhodobacteraceae;g__Pseudorhodobacter;__	0.0	0.0	0.0	0.0	11.0	0.0	0.0	0.0	0.0	0.0	0.0
d__Bacteria;p__Proteobacteria;c__Gammaproteobacteria;o__Burkholderiales;f__Burkholderiaceae;g__Ralstonia;__	0.0	70.0	0.0	0.0	0.0	0.0	0.0	0.0	0.0	0.0	0.0
d__Bacteria;p__Actinobacteriota;c__Actinobacteria;o__Corynebacteriales;f__Corynebacteriaceae;g__Corynebacterium;s__Corynebacterium_imitans	0.0	0.0	27.0	0.0	0.0	0.0	0.0	0.0	0.0	0.0	0.0
d__Bacteria;p__Proteobacteria;c__Gammaproteobacteria;o__Pasteurellales;f__Pasteurellaceae;g__Aggregatibacter;__	0.0	22.0	0.0	0.0	63.0	0.0	0.0	0.0	0.0	0.0	57.0
d__Bacteria;p__Bacteroidota;c__Bacteroidia;o__Bacteroidales;f__Porphyromonadaceae;g__Porphyromonas;s__uncultured_bacterium	0.0	0.0	0.0	0.0	76.0	0.0	0.0	0.0	0.0	0.0	0.0
d__Bacteria;p__Bacteroidota;c__Bacteroidia;o__Chitinophagales;f__Chitinophagaceae;g__Arachidicoccus;s__uncultured_bacterium	0.0	0.0	0.0	0.0	0.0	136.0	0.0	0.0	0.0	0.0	0.0
d__Bacteria;p__Actinobacteriota;c__Actinobacteria;o__Corynebacteriales;f__Nocardiaceae;g__Williamsia;__	0.0	0.0	0.0	0.0	0.0	58.0	0.0	0.0	0.0	0.0	0.0
d__Bacteria;p__Firmicutes;c__Negativicutes;o__Veillonellales-Selenomonadales;f__Veillonellaceae;g__Dialister;__	0.0	0.0	0.0	0.0	9.0	0.0	0.0	0.0	44.0	26.0	0.0
d__Bacteria;p__Patescibacteria;c__Saccharimonadia;o__Saccharimonadales;f__Saccharimonadaceae;g__Saccharimonadaceae;s__uncultured_bacterium	0.0	16.0	0.0	0.0	0.0	0.0	0.0	0.0	15.0	0.0	0.0
d__Bacteria;p__Actinobacteriota;c__Actinobacteria;o__Frankiales;f__Geodermatophilaceae;g__Klenkia;__	54.0	0.0	17.0	0.0	0.0	0.0	0.0	0.0	0.0	0.0	0.0
d__Bacteria;p__Abditibacteriota;c__Abditibacteria;o__Abditibacteriales;f__Abditibacteriaceae;g__Abditibacterium;s__uncultured_bacterium	0.0	0.0	0.0	0.0	0.0	72.0	0.0	0.0	0.0	0.0	0.0
d__Bacteria;p__Cyanobacteria;c__Cyanobacteriia;o__Chloroplast;f__Chloroplast;g__Chloroplast;s__Xylochloris_irregularis	0.0	0.0	0.0	0.0	0.0	1281.0	0.0	0.0	0.0	0.0	0.0
d__Bacteria;p__Bacteroidota;c__Bacteroidia;o__Bacteroidales;f__Rikenellaceae;g__Alistipes;s__Alistipes_shahii	0.0	0.0	0.0	0.0	0.0	0.0	0.0	0.0	16.0	0.0	0.0
d__Bacteria;p__Proteobacteria;c__Gammaproteobacteria;o__Burkholderiales;f__Alcaligenaceae;g__Advenella;__	0.0	0.0	0.0	0.0	0.0	46.0	0.0	0.0	0.0	0.0	0.0
d__Bacteria;p__Proteobacteria;c__Gammaproteobacteria;o__Xanthomonadales;f__Xanthomonadaceae;g__Stenotrophomonas;__	17.0	0.0	0.0	0.0	33.0	54.0	0.0	0.0	0.0	0.0	0.0
d__Bacteria;p__Firmicutes;c__Bacilli;o__Bacillales;f__Planococcaceae;g__Solibacillus;__	0.0	4.0	0.0	0.0	0.0	0.0	0.0	0.0	0.0	0.0	0.0
d__Bacteria;p__Bacteroidota;c__Bacteroidia;o__Bacteroidales;f__Prevotellaceae;g__Prevotella;s__Prevotella_scopos	45.0	0.0	0.0	0.0	0.0	0.0	0.0	0.0	0.0	0.0	0.0
d__Bacteria;p__Bacteroidota;c__Bacteroidia;o__Bacteroidales;f__Tannerellaceae;g__Parabacteroides;s__uncultured_bacterium	0.0	0.0	0.0	0.0	0.0	0.0	0.0	0.0	12.0	0.0	0.0
d__Bacteria;p__Proteobacteria;c__Alphaproteobacteria;o__Rhizobiales;f__Beijerinckiaceae;g__Methylobacterium-Methylorubrum;__	0.0	21.0	39.0	0.0	0.0	227.0	0.0	0.0	0.0	0.0	0.0
d__Bacteria;p__Proteobacteria;c__Gammaproteobacteria;o__Pseudomonadales;f__Moraxellaceae;g__Moraxella;__	0.0	0.0	0.0	0.0	10655.0	470.0	0.0	0.0	0.0	0.0	0.0
d__Bacteria;__;__;__;__;__;__	90.0	0.0	0.0	0.0	0.0	110.0	0.0	0.0	0.0	6.0	112.0
d__Bacteria;p__Proteobacteria;c__Gammaproteobacteria;o__Xanthomonadales;f__Xanthomonadaceae;g__Stenotrophomonas;s__Stenotrophomonas_rhizophila	0.0	0.0	5.0	0.0	0.0	0.0	0.0	0.0	0.0	0.0	0.0
d__Bacteria;p__Actinobacteriota;c__Actinobacteria;o__Micrococcales;f__Dermabacteraceae;g__Dermabacter;s__Dermabacter_porcinasus	0.0	0.0	0.0	0.0	0.0	65.0	0.0	0.0	0.0	0.0	0.0
d__Bacteria;p__Proteobacteria;c__Gammaproteobacteria;o__Burkholderiales;f__Burkholderiaceae;g__Burkholderia-Caballeronia-Paraburkholderia;__	0.0	0.0	0.0	0.0	7.0	81.0	0.0	0.0	0.0	0.0	0.0
d__Eukaryota;p__Phragmoplastophyta;c__Embryophyta;o__Magnoliophyta;f__Magnoliophyta;g__Magnoliophyta;s__Daucus_carota	0.0	0.0	0.0	0.0	2.0	0.0	0.0	0.0	0.0	0.0	0.0
d__Bacteria;p__Firmicutes;c__Bacilli;o__Bacillales;f__Bacillaceae;g__Bacillus;s__Bacillus_coagulans	0.0	0.0	0.0	0.0	0.0	15.0	0.0	0.0	0.0	0.0	0.0
d__Bacteria;p__Proteobacteria;c__Gammaproteobacteria;o__Enterobacterales;f__Yersiniaceae;g__Serratia;__	0.0	0.0	0.0	0.0	0.0	67.0	0.0	0.0	29.0	0.0	40.0
d__Bacteria;p__Proteobacteria;c__Gammaproteobacteria;o__Xanthomonadales;f__Xanthomonadaceae;g__Pseudoxanthomonas;s__uncultured_Xanthomonadales	0.0	0.0	0.0	0.0	0.0	0.0	0.0	17.0	0.0	0.0	0.0
d__Bacteria;p__Bacteroidota;c__Bacteroidia;o__Bacteroidales;f__Porphyromonadaceae;g__Porphyromonas;s__uncultured_microorganism	0.0	0.0	0.0	0.0	0.0	0.0	0.0	0.0	7.0	0.0	1.0
d__Bacteria;p__Verrucomicrobiota;c__Verrucomicrobiae;o__Opitutales;f__Opitutaceae;__;__	0.0	0.0	0.0	0.0	0.0	59.0	0.0	0.0	0.0	0.0	0.0
d__Bacteria;p__Bacteroidota;c__Bacteroidia;o__Flavobacteriales;f__Weeksellaceae;g__Bergeyella;s__Bergeyella_porcorum	0.0	0.0	0.0	0.0	0.0	46.0	0.0	0.0	0.0	0.0	0.0
d__Bacteria;p__Proteobacteria;c__Gammaproteobacteria;o__Burkholderiales;f__Neisseriaceae;g__Conchiformibius;__	0.0	0.0	0.0	0.0	0.0	96.0	0.0	0.0	0.0	0.0	84.0
d__Bacteria;p__Verrucomicrobiota;c__Verrucomicrobiae;o__Chthoniobacterales;f__Chthoniobacteraceae;g__Chthoniobacter;__	0.0	0.0	0.0	0.0	0.0	59.0	0.0	0.0	0.0	0.0	0.0
d__Bacteria;p__Proteobacteria;c__Gammaproteobacteria;o__Burkholderiales;f__Oxalobacteraceae;g__Massilia;__	39.0	0.0	0.0	0.0	51.0	0.0	0.0	38.0	0.0	0.0	0.0
d__Bacteria;p__Proteobacteria;c__Gammaproteobacteria;o__Burkholderiales;f__Sutterellaceae;g__Sutterella;s__Sutterellaceae_bacterium	0.0	0.0	0.0	0.0	0.0	0.0	0.0	0.0	9.0	0.0	0.0
d__Bacteria;p__Actinobacteriota;c__Actinobacteria;o__Micrococcales;f__Dermacoccaceae;__;__	0.0	0.0	0.0	0.0	96.0	0.0	0.0	0.0	65.0	61.0	22.0
d__Bacteria;p__Chloroflexi;c__Chloroflexia;o__Thermomicrobiales;f__JG30-KF-CM45;g__JG30-KF-CM45;s__uncultured_soil	0.0	0.0	0.0	0.0	0.0	58.0	0.0	0.0	0.0	0.0	0.0
d__Bacteria;p__Proteobacteria;c__Gammaproteobacteria;o__Burkholderiales;f__Comamonadaceae;g__Variovorax;__	64.0	0.0	47.0	0.0	0.0	120.0	0.0	36.0	63.0	63.0	97.0
d__Bacteria;p__Proteobacteria;c__Gammaproteobacteria;o__Pseudomonadales;f__Moraxellaceae;g__Enhydrobacter;__	0.0	0.0	26.0	0.0	16.0	0.0	10.0	69.0	0.0	80.0	0.0
d__Bacteria;p__Proteobacteria;c__Alphaproteobacteria;o__Rhizobiales;f__Rhizobiaceae;g__Allorhizobium-Neorhizobium-Pararhizobium-Rhizobium;__	0.0	0.0	0.0	2.0	22.0	0.0	8.0	0.0	0.0	0.0	0.0
d__Bacteria;p__Fusobacteriota;c__Fusobacteriia;o__Fusobacteriales;f__Leptotrichiaceae;g__Leptotrichia;s__uncultured_bacterium	0.0	0.0	0.0	0.0	0.0	0.0	0.0	0.0	0.0	19.0	0.0
d__Bacteria;p__Proteobacteria;c__Gammaproteobacteria;o__Salinisphaerales;f__Solimonadaceae;g__Nevskia;__	28.0	0.0	0.0	0.0	0.0	64.0	0.0	30.0	0.0	0.0	0.0
d__Bacteria;p__Firmicutes;c__Clostridia;o__Peptostreptococcales-Tissierellales;f__Peptostreptococcales-Tissierellales;g__Finegoldia;s__uncultured_bacterium	0.0	81.0	0.0	40.0	0.0	0.0	0.0	8.0	92.0	0.0	697.0
d__Bacteria;p__Proteobacteria;c__Alphaproteobacteria;o__Rhizobiales;f__Rhizobiaceae;g__Phyllobacterium;__	0.0	0.0	0.0	0.0	25.0	0.0	0.0	0.0	0.0	0.0	0.0
d__Bacteria;p__Proteobacteria;c__Alphaproteobacteria;o__Sphingomonadales;f__Sphingomonadaceae;__;__	0.0	0.0	0.0	0.0	0.0	73.0	0.0	0.0	0.0	0.0	0.0
d__Bacteria;p__Proteobacteria;c__Gammaproteobacteria;o__Burkholderiales;f__Neisseriaceae;g__uncultured;s__uncultured_bacterium	0.0	0.0	0.0	0.0	0.0	92.0	4.0	0.0	42.0	23.0	0.0
d__Bacteria;p__Firmicutes;c__Bacilli;o__Erysipelotrichales;f__Erysipelotrichaceae;g__Erysipelothrix;s__uncultured_organism	0.0	0.0	0.0	0.0	0.0	0.0	0.0	12.0	0.0	0.0	0.0
d__Bacteria;p__Proteobacteria;c__Gammaproteobacteria;o__Xanthomonadales;f__Xanthomonadaceae;g__Lysobacter;__	0.0	0.0	0.0	0.0	0.0	61.0	0.0	0.0	0.0	0.0	0.0
d__Bacteria;p__Actinobacteriota;c__Actinobacteria;o__Actinomycetales;f__Actinomycetaceae;g__Actinomyces;__	0.0	157.0	0.0	0.0	0.0	0.0	0.0	32.0	104.0	97.0	0.0
d__Bacteria;p__Proteobacteria;c__Gammaproteobacteria;o__Pseudomonadales;f__Moraxellaceae;g__Psychrobacter;__	0.0	0.0	0.0	0.0	0.0	0.0	0.0	18.0	0.0	0.0	87.0
d__Bacteria;p__Actinobacteriota;c__Actinobacteria;o__Micrococcales;f__Dermacoccaceae;g__Branchiibius;s__Branchiibius_cervicis	0.0	0.0	0.0	0.0	0.0	0.0	0.0	0.0	0.0	62.0	0.0
d__Bacteria;p__Proteobacteria;c__Alphaproteobacteria;o__Rhizobiales;f__Hyphomicrobiaceae;__;__	0.0	0.0	0.0	0.0	0.0	0.0	0.0	0.0	0.0	0.0	41.0
d__Bacteria;p__Actinobacteriota;c__Actinobacteria;o__Micrococcales;f__Dermabacteraceae;g__Dermabacter;__	0.0	0.0	19.0	0.0	0.0	0.0	0.0	0.0	0.0	15.0	0.0
d__Bacteria;p__Firmicutes;c__Clostridia;o__Peptostreptococcales-Tissierellales;f__Peptostreptococcales-Tissierellales;g__Fenollaria;__	0.0	0.0	13.0	0.0	0.0	0.0	0.0	0.0	18.0	0.0	0.0
d__Bacteria;p__Proteobacteria;c__Gammaproteobacteria;o__Burkholderiales;f__Comamonadaceae;g__Schlegelella;__	0.0	0.0	0.0	0.0	0.0	0.0	0.0	0.0	14.0	0.0	0.0
d__Bacteria;p__Spirochaetota;c__Spirochaetia;o__Spirochaetales;f__Spirochaetaceae;g__Treponema;s__uncultured_bacterium	0.0	0.0	0.0	0.0	0.0	0.0	0.0	0.0	13.0	0.0	0.0
d__Bacteria;p__Actinobacteriota;c__Actinobacteria;o__Corynebacteriales;__;__;__	0.0	0.0	0.0	0.0	0.0	0.0	4.0	4.0	0.0	0.0	0.0
d__Bacteria;p__Actinobacteriota;c__Actinobacteria;o__Micrococcales;f__Micrococcaceae;g__Kocuria;__	0.0	0.0	43.0	0.0	0.0	0.0	0.0	23.0	0.0	0.0	53.0
d__Bacteria;p__Proteobacteria;c__Alphaproteobacteria;o__Reyranellales;f__Reyranellaceae;g__Reyranella;__	102.0	0.0	11.0	0.0	0.0	0.0	0.0	0.0	0.0	0.0	0.0
d__Bacteria;p__Firmicutes;c__Clostridia;o__Peptostreptococcales-Tissierellales;f__Fusibacteraceae;g__Fusibacter;s__Peptostreptococcaceae_bacterium	0.0	0.0	0.0	0.0	0.0	26.0	0.0	0.0	0.0	0.0	0.0
d__Bacteria;p__Firmicutes;c__Negativicutes;o__Acidaminococcales;f__Acidaminococcaceae;g__Acidaminococcus;__	0.0	0.0	0.0	0.0	0.0	0.0	0.0	0.0	7.0	0.0	0.0
d__Bacteria;p__Firmicutes;c__Bacilli;o__Staphylococcales;f__Gemellaceae;g__Gemella;__	0.0	1.0	0.0	0.0	0.0	0.0	1.0	0.0	0.0	0.0	57.0
d__Bacteria;p__Proteobacteria;c__Alphaproteobacteria;o__Caulobacterales;f__Caulobacteraceae;g__uncultured;s__soil_bacterium	0.0	0.0	0.0	0.0	2.0	0.0	0.0	0.0	0.0	0.0	0.0
d__Bacteria;p__Cyanobacteria;c__Cyanobacteriia;o__Chloroplast;f__Chloroplast;g__Chloroplast;s__Aegypius_monachus	0.0	0.0	0.0	0.0	0.0	0.0	0.0	0.0	28.0	33.0	0.0
d__Bacteria;p__Actinobacteriota;c__Actinobacteria;o__Propionibacteriales;f__Propionibacteriaceae;__;__	0.0	0.0	0.0	0.0	0.0	69.0	0.0	0.0	0.0	0.0	0.0
d__Bacteria;p__Campilobacterota;c__Campylobacteria;o__Campylobacterales;f__Campylobacteraceae;g__Campylobacter;__	0.0	7.0	0.0	0.0	0.0	0.0	0.0	0.0	0.0	6.0	0.0
d__Bacteria;p__Firmicutes;c__Clostridia;o__Peptostreptococcales-Tissierellales;f__Peptostreptococcaceae;g__Peptostreptococcus;__	0.0	0.0	0.0	0.0	0.0	0.0	0.0	0.0	67.0	0.0	0.0
d__Bacteria;p__Bacteroidota;c__Bacteroidia;o__Bacteroidales;f__Prevotellaceae;g__Alloprevotella;s__uncultured_Bacteroidetes	16.0	0.0	0.0	0.0	5.0	23.0	0.0	8.0	0.0	0.0	0.0
d__Bacteria;p__Firmicutes;c__Clostridia;o__Oscillospirales;f__Ruminococcaceae;g__Faecalibacterium;s__uncultured_bacterium	0.0	0.0	0.0	0.0	0.0	0.0	0.0	0.0	0.0	3.0	0.0
d__Bacteria;p__Bacteroidota;c__Bacteroidia;o__Bacteroidales;f__Prevotellaceae;g__Prevotella;s__Prevotella_denticola	0.0	0.0	0.0	0.0	0.0	0.0	0.0	0.0	0.0	57.0	0.0
d__Bacteria;p__Proteobacteria;c__Gammaproteobacteria;__;__;__;__	0.0	0.0	2.0	0.0	0.0	0.0	0.0	0.0	2.0	0.0	0.0
d__Bacteria;p__Firmicutes;c__Clostridia;o__Lachnospirales;f__Lachnospiraceae;g__Catonella;__	0.0	0.0	0.0	0.0	0.0	0.0	0.0	0.0	0.0	0.0	52.0
d__Bacteria;p__Firmicutes;c__Clostridia;o__Lachnospirales;f__Lachnospiraceae;g__Oribacterium;__	0.0	0.0	10.0	0.0	0.0	0.0	0.0	0.0	0.0	21.0	0.0
d__Eukaryota;__;__;__;__;__;__	0.0	0.0	0.0	0.0	0.0	0.0	0.0	0.0	4.0	0.0	0.0
d__Bacteria;p__Firmicutes;c__Clostridia;o__Peptostreptococcales-Tissierellales;f__Peptostreptococcales-Tissierellales;g__Finegoldia;__	0.0	4.0	0.0	0.0	0.0	0.0	0.0	0.0	0.0	0.0	0.0
d__Bacteria;p__Bacteroidota;c__Bacteroidia;o__Bacteroidales;f__Porphyromonadaceae;g__Porphyromonas;s__Porphyromonas_sp.	0.0	0.0	0.0	0.0	0.0	32.0	0.0	0.0	0.0	0.0	0.0
d__Bacteria;p__Actinobacteriota;c__Coriobacteriia;o__Coriobacteriales;f__Atopobiaceae;g__Olsenella;__	0.0	0.0	0.0	0.0	22.0	0.0	0.0	0.0	16.0	0.0	0.0
d__Bacteria;p__Actinobacteriota;c__Actinobacteria;o__Corynebacteriales;f__Corynebacteriaceae;g__Corynebacterium;s__Corynebacterium_maris	0.0	0.0	0.0	0.0	0.0	0.0	0.0	0.0	35.0	0.0	0.0
d__Bacteria;p__Firmicutes;c__Bacilli;o__Lactobacillales;f__Carnobacteriaceae;g__Alloiococcus;s__uncultured_bacterium	0.0	0.0	0.0	0.0	0.0	0.0	0.0	0.0	74.0	77.0	0.0
d__Bacteria;p__Actinobacteriota;c__Acidimicrobiia;o__Microtrichales;f__Iamiaceae;g__Iamia;__	0.0	0.0	0.0	0.0	0.0	59.0	0.0	0.0	0.0	0.0	0.0
d__Bacteria;p__Actinobacteriota;c__Actinobacteria;o__Actinomycetales;f__Actinomycetaceae;g__Actinomyces;s__uncultured_bacterium	0.0	0.0	0.0	0.0	0.0	0.0	0.0	2.0	0.0	0.0	0.0
d__Bacteria;p__Bacteroidota;c__Bacteroidia;o__Bacteroidales;f__Bacteroidaceae;g__Bacteroides;__	0.0	0.0	0.0	0.0	0.0	0.0	0.0	0.0	11.0	0.0	0.0
d__Bacteria;p__Actinobacteriota;c__Actinobacteria;o__Corynebacteriales;f__Corynebacteriaceae;g__Turicella;s__uncultured_bacterium	0.0	0.0	0.0	0.0	0.0	0.0	17.0	0.0	0.0	0.0	0.0
d__Bacteria;p__Fusobacteriota;c__Fusobacteriia;o__Fusobacteriales;f__Fusobacteriaceae;g__Fusobacterium;s__uncultured_bacterium	0.0	39.0	0.0	0.0	0.0	0.0	0.0	0.0	0.0	0.0	0.0
d__Bacteria;p__Actinobacteriota;c__Actinobacteria;o__Actinomycetales;f__Actinomycetaceae;g__Actinomyces;s__Winkia_neuii	0.0	0.0	0.0	0.0	0.0	0.0	0.0	0.0	24.0	0.0	0.0
d__Bacteria;p__Bacteroidota;c__Bacteroidia;o__Bacteroidales;f__Prevotellaceae;g__Paraprevotella;__	0.0	0.0	0.0	0.0	10.0	0.0	0.0	0.0	0.0	0.0	0.0
d__Bacteria;p__Synergistota;c__Synergistia;o__Synergistales;f__Synergistaceae;g__Pyramidobacter;s__Pyramidobacter_piscolens	0.0	0.0	0.0	0.0	0.0	0.0	0.0	0.0	65.0	0.0	0.0
d__Bacteria;p__Actinobacteriota;c__Actinobacteria;o__Corynebacteriales;f__Nocardiaceae;g__Gordonia;__	0.0	0.0	0.0	0.0	0.0	53.0	0.0	0.0	49.0	91.0	0.0
d__Bacteria;p__Cyanobacteria;c__Cyanobacteriia;o__Chloroplast;f__Chloroplast;g__Chloroplast;s__Triosteum_pinnatifidum	0.0	0.0	0.0	0.0	0.0	2.0	0.0	0.0	0.0	0.0	0.0
d__Bacteria;p__Firmicutes;c__Bacilli;o__Erysipelotrichales;f__Erysipelotrichaceae;g__Erysipelothrix;s__uncultured_bacterium	0.0	0.0	12.0	0.0	0.0	0.0	0.0	0.0	0.0	0.0	0.0
d__Bacteria;p__Bacteroidota;c__Bacteroidia;o__Bacteroidales;f__Prevotellaceae;g__Prevotella;s__Prevotella_pallens	0.0	0.0	0.0	0.0	14.0	0.0	0.0	0.0	0.0	0.0	8.0
d__Bacteria;p__Verrucomicrobiota;c__Verrucomicrobiae;o__Verrucomicrobiales;f__Verrucomicrobiaceae;g__Roseimicrobium;__	0.0	0.0	0.0	0.0	0.0	0.0	0.0	0.0	9.0	0.0	0.0
d__Bacteria;p__Planctomycetota;c__Planctomycetes;o__Gemmatales;f__Gemmataceae;g__Fimbriiglobus;s__uncultured_bacterium	0.0	0.0	0.0	0.0	0.0	91.0	0.0	0.0	0.0	0.0	0.0
d__Bacteria;p__Firmicutes;c__Clostridia;o__Oscillospirales;__;__;__	0.0	0.0	0.0	0.0	0.0	0.0	0.0	0.0	5.0	32.0	0.0
d__Bacteria;p__Proteobacteria;c__Gammaproteobacteria;o__Burkholderiales;f__Comamonadaceae;g__Aquabacterium;__	0.0	0.0	0.0	0.0	0.0	73.0	0.0	0.0	0.0	0.0	0.0
d__Bacteria;p__Proteobacteria;c__Alphaproteobacteria;o__Rhizobiales;f__Beijerinckiaceae;g__Methylobacterium-Methylorubrum;s__Methylobacterium_cerastii	0.0	0.0	0.0	0.0	0.0	73.0	0.0	0.0	0.0	0.0	0.0
d__Bacteria;p__Firmicutes;c__Clostridia;o__Peptostreptococcales-Tissierellales;f__Peptostreptococcales-Tissierellales;g__Anaerococcus;s__Anaerococcus_vaginalis	0.0	0.0	0.0	0.0	0.0	0.0	0.0	0.0	14.0	0.0	132.0
d__Bacteria;p__Proteobacteria;c__Gammaproteobacteria;o__Enterobacterales;f__Yersiniaceae;__;__	0.0	0.0	0.0	0.0	0.0	0.0	0.0	0.0	23.0	0.0	0.0
d__Bacteria;p__Firmicutes;c__Clostridia;o__Lachnospirales;f__Lachnospiraceae;g__Butyrivibrio;s__Butyrivibrio_crossotus	0.0	0.0	0.0	0.0	0.0	0.0	0.0	0.0	20.0	0.0	0.0
d__Bacteria;p__Proteobacteria;c__Gammaproteobacteria;o__Enterobacterales;f__Yersiniaceae;g__Rahnella1;__	37.0	0.0	0.0	0.0	0.0	0.0	0.0	0.0	0.0	0.0	0.0
d__Bacteria;p__Proteobacteria;c__Gammaproteobacteria;o__Burkholderiales;f__Comamonadaceae;g__Rhizobacter;__	0.0	21.0	0.0	0.0	0.0	0.0	0.0	0.0	0.0	0.0	28.0
d__Bacteria;p__Patescibacteria;c__Parcubacteria;__;__;__;__	0.0	0.0	6.0	0.0	0.0	0.0	0.0	0.0	0.0	0.0	0.0
d__Bacteria;p__Proteobacteria;c__Alphaproteobacteria;__;__;__;__	0.0	2.0	0.0	0.0	0.0	2.0	0.0	0.0	0.0	0.0	0.0
d__Bacteria;p__Bacteroidota;c__Bacteroidia;o__Bacteroidales;f__Rikenellaceae;g__Alistipes;__	0.0	0.0	0.0	0.0	0.0	0.0	0.0	0.0	10.0	0.0	0.0
d__Bacteria;p__Firmicutes;c__Bacilli;o__Lactobacillales;f__Carnobacteriaceae;g__Marinilactibacillus;__	0.0	0.0	0.0	0.0	0.0	0.0	0.0	0.0	0.0	0.0	33.0
d__Bacteria;p__Bacteroidota;c__Bacteroidia;o__Bacteroidales;f__Prevotellaceae;g__Prevotella;s__Prevotella_corporis	0.0	0.0	0.0	68.0	0.0	0.0	0.0	0.0	0.0	25.0	0.0
d__Bacteria;p__Firmicutes;c__Clostridia;o__Lachnospirales;f__Lachnospiraceae;__;__	0.0	0.0	0.0	0.0	0.0	0.0	0.0	0.0	14.0	0.0	63.0
d__Bacteria;p__Bacteroidota;c__Bacteroidia;o__Bacteroidales;f__Prevotellaceae;g__Prevotella;s__Prevotella_genomosp.	19.0	0.0	0.0	0.0	0.0	0.0	0.0	0.0	0.0	0.0	0.0
d__Bacteria;p__Proteobacteria;c__Alphaproteobacteria;o__Rhizobiales;f__Hyphomicrobiaceae;g__Pedomicrobium;__	0.0	0.0	5.0	0.0	0.0	0.0	0.0	0.0	0.0	0.0	0.0
d__Bacteria;p__Proteobacteria;c__Alphaproteobacteria;o__Caulobacterales;f__Caulobacteraceae;g__uncultured;s__Caulobacteraceae_bacterium	0.0	0.0	0.0	0.0	0.0	0.0	0.0	0.0	3.0	0.0	0.0
d__Bacteria;p__Firmicutes;c__Clostridia;o__Oscillospirales;f__Oscillospiraceae;g__UCG-002;s__uncultured_organism	0.0	0.0	0.0	0.0	0.0	0.0	0.0	0.0	21.0	0.0	0.0
d__Bacteria;p__Actinobacteriota;c__Actinobacteria;o__Propionibacteriales;f__Nocardioidaceae;g__Marmoricola;__	0.0	0.0	0.0	0.0	0.0	0.0	0.0	0.0	0.0	0.0	50.0
d__Bacteria;p__Firmicutes;c__Bacilli;o__Lactobacillales;f__Carnobacteriaceae;g__Dolosigranulum;s__uncultured_Dolosigranulum	0.0	0.0	0.0	0.0	0.0	4.0	0.0	0.0	0.0	0.0	4.0
d__Bacteria;p__Actinobacteriota;c__Actinobacteria;o__Actinomycetales;f__Actinomycetaceae;g__Actinomyces;s__Actinomyces_massiliensis	106.0	0.0	0.0	0.0	0.0	0.0	0.0	0.0	0.0	0.0	0.0
d__Bacteria;p__Proteobacteria;c__Gammaproteobacteria;o__Pseudomonadales;f__Pseudomonadaceae;g__Pseudomonas;s__Pseudomonas_luteola	0.0	0.0	0.0	0.0	30.0	0.0	0.0	0.0	0.0	0.0	0.0
d__Bacteria;p__Proteobacteria;c__Alphaproteobacteria;o__Sphingomonadales;f__Sphingomonadaceae;g__Sphingomonas;s__Sphingomonas_panni	36.0	0.0	0.0	0.0	0.0	0.0	0.0	0.0	0.0	0.0	0.0
